# CORe Designer: a CRISPR design tool for proteome engineering

**DOI:** 10.64898/2026.06.12.731864

**Authors:** Akashaditya Das, Janessa Grech, Selina Hung, Jiali Wu, Celeste Callafe, Annabel Corrie, Kevin Yeung, Ione Goodwin, Daisy Yu, Sarah Hassan, Kimberley Reid, Marko Storch, Matthew Child

## Abstract

Precision proteome engineering requires tools that leverage CRISPR technologies, yet most current design platforms remain gene-centric. To bridge this gap, we introduce **CORe Designer**. Featuring an intuitive graphical user interface, **CORe Designer** enables researchers to design guide RNAs and homology-directed repair templates in a protein-centric manner. By automating these workflows, CORe Designer enables the design of targeted mutagenesis experiments for precision proteome engineering to be completed in minutes.
