## Supplementary_folder_1 for "CORe Designer: a CRISPR design tool for proteome engineering": figure2d_stats.xlsx

### Sheet: Sheet1
Uniprot_ID	Amino_acid_position	guide_search_length	guides_generation	hdr_library_generation	integration_specific_primer_generation
A0A075B6Q4	50	50	49.7	1.7	1.6
A0A075B6Q4	50	50	49.8	1.4	1.4
A0A075B6Q4	50	50	46.8	1.5	1.7
