## Supplementary_folder_1 for "CORe Designer: a CRISPR design tool for proteome engineering": figure2e_stats.xlsx

### Sheet: Sheet1
Uniprot_ID	Amino_acid_position	guide_search_length	guides_generation	hdr_library_generation	integration_specific_primer_generation
A0A075B6Q4	50	50	49.7	1.7	1.6
A0A075B6Q4	50	50	49.8	1.4	1.4
A0A075B6Q4	50	50	46.8	1.5	1.7
A0A075B6Q4	50	100	129.7	2.9	1.5
A0A075B6Q4	50	100	134	1.9	1.5
A0A075B6Q4	50	100	85	1.6	1.7
A0A075B6Q4	50	150	277.3	1.7	1.6
A0A075B6Q4	50	150	291	1.5	1.5
A0A075B6Q4	50	150	166	1.7	1.6
A0A075B6Q4	50	200	351.4	2	1.5
A0A075B6Q4	50	200	361.4	1.7	1.4
A0A075B6Q4	50	200	223.7	1.7	1.4
