## Supplementary_folder_1 for "CORe Designer: a CRISPR design tool for proteome engineering": auto_all_reps.xlsx

### Sheet: Sheet1
Sequence/Pattern	label	Pre_Rep1_Counts	Pre_Rep2_Counts	Pre_Rep3_Counts	Pre_Rep1_Counts_proportion	Pre_Rep2_Counts_proportion	Pre_Rep3_Counts_proportion	Post_Rep1_Counts	Post_Rep2_Counts	Post_Rep3_Counts	Post_Rep1_Counts_proportion	Post_Rep2_Counts_proportion	Post_Rep3_Counts_proportion	Rep_1_fold_change	Rep_2_fold_change	Rep_3_fold_change	Rep_1_difference	Rep_2_difference	Rep_3_difference	Rep_1_fold_change_wt_normalised	Rep_2_fold_change_wt_normalised	Rep_3_fold_change_wt_normalised
.*	All reads	12189772	8500026	9353203	4.76534	2.50325	3.60842	10535054	2440200	3058257	21.3895	2.48093	3.08845	4.48855	0.991083	0.855901	16.6242	-0.0223221	-0.519968	1.80699	0.398987	0.344566
CAGCGTGCGGCGAAAAATTATGACAGCGCCTTTA[ATCG]{3}AAAGAGTTAAGGAAGAAGTACA	All codons	2558006	3395594	2592051	1	1	1	492534	983583	990224	1	1	1	1	1	1	0	0	0	0.402577	0.402577	0.402577
CAGCGTGCGGCGAAAAATTATGACAGCGCCTTTAGCGAAAGAGTTAAGGAAGAAGTACA	A	142169	124438	116692	0.0555781	0.0366469	0.0450192	7992	72106	72837	0.0162263	0.0733095	0.0735561	0.291955	2.00043	1.63388	-0.0393518	0.0366626	0.0285369	0.117534	0.805326	0.657763
CAGCGTGCGGCGAAAAATTATGACAGCGCCTTTATGTAAAGAGTTAAGGAAGAAGTACA	C	80504	159086	150566	0.0314714	0.0468507	0.0580876	55724	91189	108034	0.113137	0.092711	0.109101	3.59493	1.97886	1.87821	0.081666	0.0458603	0.051013	1.44723	0.796643	0.756123
CAGCGTGCGGCGAAAAATTATGACAGCGCCTTTAGACAAAGAGTTAAGGAAGAAGTACA	D	149451	87056	74521	0.0584248	0.0256379	0.0287498	38747	37831	40170	0.0786687	0.0384624	0.0405666	1.34649	1.50022	1.41102	0.0202439	0.0128245	0.0118168	0.542067	0.603952	0.568044
CAGCGTGCGGCGAAAAATTATGACAGCGCCTTTAGAAAAAGAGTTAAGGAAGAAGTACA	E	113516	149509	124845	0.0443768	0.0440303	0.0481646	15158	28248	27133	0.0307755	0.0287195	0.0274009	0.693506	0.652267	0.568901	-0.0136012	-0.0153108	-0.0207637	0.279189	0.262587	0.229026
CAGCGTGCGGCGAAAAATTATGACAGCGCCTTTATTCAAAGAGTTAAGGAAGAAGTACA	F	37801	107940	83415	0.0147775	0.0317883	0.0321811	14	3909	6315	2.84244e-05	0.00397425	0.00637734	0.00192349	0.125022	0.198171	-0.0147491	-0.027814	-0.0258037	0.000774353	0.0503311	0.0797789
CAGCGTGCGGCGAAAAATTATGACAGCGCCTTTAGGCAAAGAGTTAAGGAAGAAGTACA	G	141015	186821	137601	0.0551269	0.0550187	0.0530858	43306	102520	85837	0.0879249	0.104231	0.0866844	1.59495	1.89447	1.63291	0.032798	0.0492125	0.0335987	0.642091	0.762669	0.657373
CAGCGTGCGGCGAAAAATTATGACAGCGCCTTTACACAAAGAGTTAAGGAAGAAGTACA	H	235051	293022	160836	0.0918884	0.0862948	0.0620497	115	85305	88015	0.000233486	0.0867288	0.0888839	0.00254098	1.00503	1.43246	-0.0916549	0.000434058	0.0268342	0.00102294	0.404602	0.576676
CAGCGTGCGGCGAAAAATTATGACAGCGCCTTTAATCAAAGAGTTAAGGAAGAAGTACA	I	60606	130979	92455	0.0236927	0.0385732	0.0356687	56011	49204	57378	0.11372	0.0500253	0.0579445	4.7998	1.29689	1.62452	0.0900274	0.011452	0.0222758	1.93229	0.522098	0.653994
CAGCGTGCGGCGAAAAATTATGACAGCGCCTTTAAAGAAAGAGTTAAGGAAGAAGTACA	K	71377	155752	152229	0.0279034	0.0458689	0.0587292	12302	52569	42346	0.024977	0.0534464	0.0427641	0.895123	1.1652	0.728157	-0.00292642	0.00757758	-0.0159651	0.360356	0.469083	0.293139
CAGCGTGCGGCGAAAAATTATGACAGCGCCTTTACTCAAAGAGTTAAGGAAGAAGTACA	L	116869	145112	156409	0.0456875	0.0427354	0.0603418	11764	22190	24010	0.0238846	0.0225604	0.024247	0.522782	0.527909	0.401828	-0.0218029	-0.020175	-0.0360948	0.21046	0.212524	0.161767
CAGCGTGCGGCGAAAAATTATGACAGCGCCTTTAATGAAAGAGTTAAGGAAGAAGTACA	M	112235	119365	108535	0.043876	0.0351529	0.0418722	16245	35605	45182	0.0329825	0.0361993	0.0456281	0.751721	1.02977	1.0897	-0.0108935	0.00104638	0.00375581	0.302625	0.41456	0.438687
CAGCGTGCGGCGAAAAATTATGACAGCGCCTTTAAACAAAGAGTTAAGGAAGAAGTACA	N	144082	203001	112021	0.0563259	0.0597836	0.0432171	27971	85305	80792	0.05679	0.0867288	0.0815896	1.00824	1.45071	1.8879	0.000464084	0.0269452	0.0383725	0.405894	0.584023	0.760025
CAGCGTGCGGCGAAAAATTATGACAGCGCCTTTACCGAAAGAGTTAAGGAAGAAGTACA	P	201148	226374	159948	0.0786347	0.066667	0.0617071	143	351	318	0.000290335	0.000356859	0.000321139	0.0036922	0.00535285	0.00520425	-0.0783444	-0.0663101	-0.061386	0.0014864	0.00215493	0.00209511
CAGCGTGCGGCGAAAAATTATGACAGCGCCTTTACAGAAAGAGTTAAGGAAGAAGTACA	Q	132455	173574	121947	0.0517806	0.0511174	0.0470465	14845	64590	58858	0.0301401	0.0656681	0.0594391	0.582073	1.28465	1.26341	-0.0216405	0.0145507	0.0123925	0.234329	0.517171	0.50862
CAGCGTGCGGCGAAAAATTATGACAGCGCCTTTACGCAAAGAGTTAAGGAAGAAGTACA	R	151761	138947	133909	0.0593279	0.0409198	0.0516614	29630	26182	31763	0.0601583	0.026619	0.0320766	1.014	0.650517	0.6209	0.000830432	-0.0143008	-0.0195848	0.408212	0.261883	0.24996
CAGCGTGCGGCGAAAAATTATGACAGCGCCTTTATCTAAAGAGTTAAGGAAGAAGTACA	S	67353	129521	117297	0.0263303	0.0381438	0.0452526	21499	78153	80104	0.0436498	0.0794575	0.0808948	1.65778	2.0831	1.78763	0.0173195	0.0413136	0.0356422	0.667383	0.838608	0.719658
CAGCGTGCGGCGAAAAATTATGACAGCGCCTTTAACGAAAGAGTTAAGGAAGAAGTACA	T	146729	278488	188120	0.0573607	0.0820145	0.0725757	41351	78212	75236	0.0839556	0.0795174	0.0759788	1.46364	0.969553	1.04689	0.0265949	-0.00249708	0.00340304	0.589229	0.39032	0.421453
CAGCGTGCGGCGAAAAATTATGACAGCGCCTTTAGTCAAAGAGTTAAGGAAGAAGTACA	V	123237	137492	96202	0.048177	0.0404913	0.0371142	82494	54076	46093	0.167489	0.0549786	0.0465481	3.47653	1.35779	1.25418	0.119312	0.0144873	0.00943381	1.39957	0.546614	0.504905
CAGCGTGCGGCGAAAAATTATGACAGCGCCTTTATGGAAAGAGTTAAGGAAGAAGTACA	W	70325	197469	120906	0.0274921	0.0581545	0.0466449	2	3888	8440	4.06063e-06	0.00395289	0.00852332	0.000147702	0.0679723	0.182728	-0.0274881	-0.0542016	-0.0381216	5.94613e-05	0.0273641	0.073562
CAGCGTGCGGCGAAAAATTATGACAGCGCCTTTATACAAAGAGTTAAGGAAGAAGTACA	Y	122794	116502	103595	0.0480038	0.0343098	0.0399664	16209	9451	8663	0.0329094	0.00960875	0.00874853	0.685558	0.280059	0.218897	-0.0150944	-0.024701	-0.0312179	0.27599	0.112745	0.0881228
CAGCGTGCGGCGAAAAATTATGACAGCGCCTTTATGAAAAGAGTTAAGGAAGAAGTACA	Stop	132020	125856	71972	0.0516105	0.0370645	0.0277664	1	3	4	2.03032e-06	3.05007e-06	4.03949e-06	3.93392e-05	8.22909e-05	0.000145481	-0.0516085	-0.0370615	-0.0277624	1.5837e-05	3.31284e-05	5.85673e-05
