## Supplementary_folder_1 for "CORe Designer: a CRISPR design tool for proteome engineering": manual_all_reps.xlsx

### Sheet: Sheet1
Sequence/Pattern	label	Pre_Rep1_Counts	Pre_Rep2_Counts	Pre_Rep3_Counts	Pre_Rep1_Counts_proportion	Pre_Rep2_Counts_proportion	Pre_Rep3_Counts_proportion	Post_Rep1_Counts	Post_Rep2_Counts	Post_Rep3_Counts	Post_Rep1_Counts_proportion	Post_Rep2_Counts_proportion	Post_Rep3_Counts_proportion	Rep_1_fold_change	Rep_2_fold_change	Rep_3_fold_change	Rep_1_difference	Rep_2_difference	Rep_3_difference	Rep_1_fold_change_wt_normalised	Rep_2_fold_change_wt_normalised	Rep_3_fold_change_wt_normalised
.*	All reads	13570379	4308557	4994434	1.43484	1.5645	1.54705	2963072	1594163	1539583	4.61528	2.12891	2.29884	3.21658	1.36076	1.48596	3.18044	0.564408	0.751796	2.25012	0.951903	1.03948
CAGAAGAAAAATTATGACCGCACCCTTG[ATCG]{3}AAAGAGCTGAGAAAGAAGTACAATGTAA	All codons	9457749	2753946	3228367	1	1	1	642013	748816	669721	1	1	1	1	1	1	0	0	0	0.699538	0.699538	0.699538
CAGAAGAAAAATTATGACCGCACCCTTGGCGAAAGAGCTGAGAAAGAAGTACAATGTAA	A	501506	157636	185082	0.0530259	0.05724	0.0573299	51725	58104	45367	0.0805669	0.0775945	0.0677401	1.51939	1.3556	1.18158	0.027541	0.0203544	0.0104102	1.06287	0.948293	0.826564
CAGAAGAAAAATTATGACCGCACCCTTGTGTAAAGAGCTGAGAAAGAAGTACAATGTAA	C	339251	152344	146481	0.0358702	0.0553184	0.0453731	17017	68921	57304	0.0265057	0.09204	0.085564	0.738934	1.66382	1.88579	-0.00936447	0.0367215	0.0401909	0.516913	1.16391	1.31918
CAGAAGAAAAATTATGACCGCACCCTTGGACAAAGAGCTGAGAAAGAAGTACAATGTAA	D	303411	137815	133929	0.0320807	0.0500427	0.0414851	74208	42340	38241	0.115586	0.0565426	0.0570999	3.60299	1.12989	1.3764	0.0835058	0.00649986	0.0156148	2.52043	0.790399	0.962842
CAGAAGAAAAATTATGACCGCACCCTTGGAAAAAGAGCTGAGAAAGAAGTACAATGTAA	E	619959	168245	223759	0.0655504	0.0610923	0.0693103	23369	30602	32001	0.0363996	0.0408672	0.0477826	0.555292	0.668941	0.689401	-0.0291508	-0.0202252	-0.0215277	0.388448	0.46795	0.482263
CAGAAGAAAAATTATGACCGCACCCTTGTTCAAAGAGCTGAGAAAGAAGTACAATGTAA	F	848516	72439	51871	0.0897165	0.0263037	0.0160673	7390	3831	5897	0.0115107	0.00511608	0.00880516	0.128301	0.1945	0.548019	-0.0782058	-0.0211876	-0.0072621	0.0897511	0.13606	0.38336
CAGAAGAAAAATTATGACCGCACCCTTGGGCAAAGAGCTGAGAAAGAAGTACAATGTAA	G	390999	202057	216840	0.0413417	0.07337	0.0671671	47527	80633	75336	0.0740281	0.107681	0.112489	1.79064	1.46764	1.67476	0.0326864	0.0343107	0.0453215	1.25262	1.02667	1.17156
CAGAAGAAAAATTATGACCGCACCCTTGCACAAAGAGCTGAGAAAGAAGTACAATGTAA	H	349907	149628	174472	0.0369969	0.0543322	0.0540434	40587	56715	54447	0.0632183	0.0757396	0.081298	1.70875	1.39401	1.50431	0.0262215	0.0214073	0.0272546	1.19534	0.975162	1.05232
CAGAAGAAAAATTATGACCGCACCCTTGATCAAAGAGCTGAGAAAGAAGTACAATGTAA	I	480942	81230	109273	0.0508516	0.0294959	0.0338478	6971	25670	24490	0.010858	0.0342808	0.0365675	0.213524	1.16222	1.08035	-0.0399936	0.00478493	0.0027197	0.149368	0.81302	0.755747
CAGAAGAAAAATTATGACCGCACCCTTGAAGAAAGAGCTGAGAAAGAAGTACAATGTAA	K	500777	141339	137628	0.0529489	0.0513224	0.0426308	25326	30069	28164	0.0394478	0.0401554	0.0420533	0.745017	0.782415	0.986453	-0.0135011	-0.011167	-0.000577508	0.521168	0.54733	0.690062
CAGAAGAAAAATTATGACCGCACCCTTGCTCAAAGAGCTGAGAAAGAAGTACAATGTAA	L	636791	104080	148216	0.0673301	0.037793	0.0459105	25655	21342	18832	0.0399603	0.028501	0.0281192	0.593498	0.754133	0.612478	-0.0273698	-0.00929205	-0.0177913	0.415174	0.527545	0.428452
CAGAAGAAAAATTATGACCGCACCCTTGATGAAAGAGCTGAGAAAGAAGTACAATGTAA	M	446959	94981	133788	0.0472585	0.0344891	0.0414414	3913	26620	23305	0.00609489	0.0355495	0.0347981	0.128969	1.03075	0.839694	-0.0411636	0.0010604	-0.00664331	0.0902189	0.721046	0.587398
CAGAAGAAAAATTATGACCGCACCCTTGAACAAAGAGCTGAGAAAGAAGTACAATGTAA	N	348969	107183	174758	0.0368977	0.0389198	0.054132	56947	47326	41575	0.0887007	0.0632011	0.0620781	2.40396	1.62388	1.14679	0.051803	0.0242813	0.00794608	1.68167	1.13597	0.802224
CAGAAGAAAAATTATGACCGCACCCTTGCCGAAAGAGCTGAGAAAGAAGTACAATGTAA	P	586292	168580	235038	0.0619906	0.061214	0.072804	160	495	874	0.000249216	0.000661044	0.00130502	0.00402022	0.0107989	0.0179251	-0.0617414	-0.0605529	-0.071499	0.0028123	0.00755424	0.0125393
CAGAAGAAAAATTATGACCGCACCCTTGCAGAAAGAGCTGAGAAAGAAGTACAATGTAA	Q	492350	190289	217097	0.0520578	0.0690969	0.0672467	44108	62886	53316	0.0687027	0.0839806	0.0796093	1.31974	1.2154	1.18384	0.0166448	0.0148837	0.0123626	0.923207	0.850222	0.828141
CAGAAGAAAAATTATGACCGCACCCTTGCGCAAAGAGCTGAGAAAGAAGTACAATGTAA	R	301174	192905	176831	0.0318442	0.0700468	0.0547741	44156	55042	57372	0.0687774	0.0735054	0.0856655	2.15981	1.04938	1.56398	0.0369333	0.00345861	0.0308914	1.51087	0.734079	1.09406
CAGAAGAAAAATTATGACCGCACCCTTGTCTAAAGAGCTGAGAAAGAAGTACAATGTAA	S	526291	119821	164640	0.0556465	0.0435088	0.0509979	89360	55315	46892	0.139187	0.0738699	0.0700172	2.50127	1.69781	1.37294	0.0835407	0.0303611	0.0190193	1.74974	1.18769	0.960426
CAGAAGAAAAATTATGACCGCACCCTTGACGAAAGAGCTGAGAAAGAAGTACAATGTAA	T	395994	59852	97650	0.0418698	0.0217332	0.0302475	30285	21604	16534	0.0471719	0.0288509	0.0246879	1.12663	1.3275	0.816196	0.00530215	0.0071177	-0.0055596	0.788124	0.92864	0.570961
CAGAAGAAAAATTATGACCGCACCCTTGGTCAAAGAGCTGAGAAAGAAGTACAATGTAA	V	379135	122627	121753	0.0400872	0.0445277	0.0377135	30572	46818	34451	0.047619	0.0625227	0.0514408	1.18788	1.40413	1.36399	0.00753174	0.017995	0.0137273	0.83097	0.982242	0.954163
CAGAAGAAAAATTATGACCGCACCCTTGTGGAAAGAGCTGAGAAAGAAGTACAATGTAA	W	463909	137350	155358	0.0490507	0.0498739	0.0481228	6887	4909	6178	0.0107272	0.00655568	0.00922474	0.218696	0.131445	0.191692	-0.0383235	-0.0433182	-0.038898	0.152986	0.091951	0.134096
CAGAAGAAAAATTATGACCGCACCCTTGTACAAAGAGCTGAGAAAGAAGTACAATGTAA	Y	252094	81078	107526	0.0266548	0.0294407	0.0333066	14628	6400	7602	0.0227846	0.00854683	0.011351	0.854804	0.290307	0.340803	-0.00387017	-0.0208938	-0.0219556	0.597968	0.203081	0.238405
CAGAAGAAAAATTATGACCGCACCCTTGTGAAAAGAGCTGAGAAAGAAGTACAATGTAA	Stop	269446	100723	105963	0.0284894	0.0365741	0.0328225	10	1	2	1.5576e-05	1.33544e-06	2.98632e-06	0.000546729	3.65133e-05	9.09839e-05	-0.0284739	-0.0365727	-0.0328195	0.000382458	2.55425e-05	6.36468e-05
